# Transcript-resolved analysis identifies lncRNA carrier architectures and selective nucleolar enrichment in colorectal cancer

**DOI:** 10.64898/2026.11.09.765366

**Authors:** Bridget Flowers, Penelope Lialios, Eileen Park, Chelsea Denniss, Rebecca J. Burgess, Jong-Sun Lee

**Affiliations:** Center for Genetic Diseases, Chicago Medical School, Rosalind Franklin University of Medicine and Science, North Chicago, IL 60064, USA; Division of Biochemistry and Molecular Biology, Department of Biomedical Sciences, Southern Illinois University School of Medicine, Carbondale, IL 62901, USA; Department of Biochemistry and Molecular Biology, Chicago Medical School, Rosalind Franklin University of Medicine and Science, North Chicago, IL 60064, USA

## Abstract

Long noncoding RNAs (lncRNAs) in colorectal cancer (CRC) are commonly characterized at the gene level, obscuring processed RNA architectures and regional localization. In renal cell carcinoma, a processed *CRNDE* isoform retaining an ultraconserved element (UCE) with a C/D snoRNA-like region promotes pre-60S maturation. Here, we examined *CRNDE* UCE-region representation and integrated CRC tumor expression and clinical evidence with published HEK293 cross-linking and immunoprecipitation (CLIP) profiles for C/D small nucleolar ribonucleoprotein (snoRNP) proteins and long-read sequencing to identify retained CLIP-supported regions. *CRNDE* was upregulated in 49 of 50 paired tumors, and UCE-region signal was detected in 380 of 382 assessable primary tumors, although total *CRNDE* abundance showed little association with stage or outcome. Processed UCE-retaining *CRNDE* transcripts were identified in Caco-2 cells. Integration identified 1,714 disease-supported lncRNAs with CLIP overlap; among 576 non-*CRNDE* candidates, 188 CLIP-supported regions were retained within processed transcripts from 65 loci in both CRC cell models. Region-directed RT-qPCR following pre-ribosome sequential extraction revealed preferential enrichment of selected *JPX*, *DLEU2*, and *LINC00630* RNA populations in the core nucleolar fraction relative to broader transcript-region measurements in both cell lines. These findings identify retained-region transcript architectures and reveal region-dependent nucleolar enrichment not apparent from broader transcript measurements.
