## Supplemental Table S2 for "Transcript-resolved analysis identifies lncRNA carrier architectures and selective nucleolar enrichment in colorectal cancer"

### Sheet: S2
Endpoint	Cohort	n_samples	n_events	Model	Effect	CI_low	CI_high	p_value	expression_scale
Progression free interval	CRC pooled; baseline hazard stratified by COAD/READ	596	153	Cox	HR 0.99	0.85	1.17	0.933	1 pooled SD of patient-level log2(TPM+1)
Overall survival	CRC pooled; baseline hazard stratified by COAD/READ	598	123	Cox	HR 1.07	0.9	1.27	0.451	1 pooled SD of patient-level log2(TPM+1)
Stage progression association	CRC pooled	601	n/a	Spearman	rho -0.033	-0.114	0.048	0.425	patient-level log2(TPM+1)
