## Supplemental Table S3 for "Transcript-resolved analysis identifies lncRNA carrier architectures and selective nucleolar enrichment in colorectal cancer"

### Sheet: S3A
ID	Description	setSize	enrichmentScore	NES	pvalue	p.adjust	qvalue	rank	leading_edge	core_enrichment
R-HSA-73728	RNA Polymerase I Promoter Opening	56	-0.834765	-3.75413	6.0257426841094775e-28	9.701445721416258e-25	7.763693731947369e-25	1657	tags=75%, list=7%, signal=70%	8344/3017/333932/3018/8365/121504/8349/128312/8345/126961/8368/8342/653604/8363/8354/3014/8339/8341/102724334/8359/8355/8343/8357/8367/8362/3013/8351/8970/8350/8346/8340/8968/3012/8347/8335/8366/8356/8360/8348/8364/8331/8338
R-HSA-5625886	Activated PKN1 stimulates transcription of AR (androgen receptor) regulated genes KLK2 and KLK3	59	-0.794028	-3.51193	2.609176583361184e-23	1.5761782568246976e-20	1.2613548129149592e-20	1657	tags=71%, list=7%, signal=66%	8344/3017/333932/3018/8365/121504/8349/128312/8345/126961/8368/8342/653604/8363/8354/3014/8339/8341/102724334/8359/8355/8343/8357/8367/8362/3013/8351/8970/8350/8346/8340/8968/3012/8347/8335/8366/8356/8360/8348/8364/8331/8338
R-HSA-68616	Assembly of the ORC complex at the origin of replication	62	-0.771806	-3.45779	2.93697811830689e-23	1.5761782568246976e-20	1.2613548129149592e-20	1657	tags=68%, list=7%, signal=63%	8344/3017/333932/3018/8365/121504/8349/128312/8345/126961/8368/8342/653604/8363/8354/3014/8339/8341/102724334/8359/8355/8343/8357/8367/8362/3013/8351/8970/8350/8346/8340/8968/3012/8347/8335/8366/8356/8360/8348/8364/8331/8338
R-HSA-2299718	Condensation of Prophase Chromosomes	67	-0.757	-3.49525	8.421638775941087e-23	3.3897096073162876e-20	2.712654174145235e-20	1657	tags=63%, list=7%, signal=59%	8344/3017/333932/3018/8365/121504/8349/128312/8345/126961/8368/8342/653604/8363/8354/3014/8339/8341/102724334/8359/8355/8343/8357/8367/8362/3013/8351/8970/8350/8346/8340/8968/3012/8347/8335/8366/8356/8360/8348/8364/8331/8338
R-HSA-5334118	DNA methylation	58	-0.784385	-3.50257	2.5118326444104334e-22	8.088101115001595e-20	6.472596119491307e-20	1657	tags=72%, list=7%, signal=68%	8344/3017/333932/3018/8365/121504/8349/128312/8345/126961/8368/8342/653604/8363/8354/3014/8339/8341/102724334/8359/8355/8343/8357/8367/8362/3013/8351/8970/8350/8346/8340/8968/3012/8347/8335/8366/8356/8360/8348/8364/8331/8338
R-HSA-9710421	Defective pyroptosis	66	-0.747421	-3.44514	5.030323404783411e-22	1.1569743831001846e-19	9.258820823240446e-20	1657	tags=64%, list=7%, signal=59%	8344/3017/333932/3018/8365/121504/8349/128312/8345/126961/8368/8342/653604/8363/8354/3014/8339/8341/102724334/8359/8355/8343/8357/8367/8362/3013/8351/8970/8350/8346/8340/8968/3012/8347/8335/8366/8356/8360/8348/8364/8331/8338
R-HSA-9821002	Chromatin modifications during the maternal to zygotic transition (MZT)	62	-0.759694	-3.40353	4.634243482581848e-22	1.1569743831001846e-19	9.258820823240446e-20	1657	tags=68%, list=7%, signal=63%	8344/3017/333932/3018/8365/121504/8349/128312/8345/126961/8368/8342/653604/8363/8354/3014/8339/8341/102724334/8359/8355/8343/8357/8367/8362/3013/8351/8970/8350/8346/8340/8968/3012/8347/8335/8366/8356/8360/8348/8364/8331/8338
R-HSA-3214815	HDACs deacetylate histones	87	-0.649539	-3.19475	4.6998081269042056e-20	9.458363855394714e-18	7.569164667540459e-18	1141	tags=56%, list=5%, signal=54%	8819/8344/3017/333932/3018/8365/121504/8349/128312/8345/126961/8368/8342/653604/8363/8354/8330/8339/8341/440689/8359/8355/8343/8357/8367/8362/3013/317772/8969/8351/8970/8350/8346/8340/8968/3012/8347/8332/8335/8366/8356/8329/8360/8348/8364/85235/8336/8331/8338
R-HSA-5625740	RHO GTPases activate PKNs	87	-0.645254	-3.17368	1.1824994632156732e-19	2.115360150863593e-17	1.6928413368140167e-17	1753	tags=49%, list=7%, signal=46%	7533/8344/3017/333932/3018/8365/121504/8349/128312/8345/126961/8368/8342/653604/8363/8354/3014/8339/8341/102724334/8359/8355/8343/8357/8367/8362/3013/8351/8970/8350/8346/8340/8968/3012/8347/8335/8366/8356/8360/8348/8364/8331/8338
R-HSA-212300	PRC2 methylates histones and DNA	66	-0.71782	-3.3087	1.4660907331137589e-19	2.3604060803131516e-17	1.888942165611833e-17	1657	tags=64%, list=7%, signal=59%	8344/3017/333932/3018/8365/121504/8349/128312/8345/126961/8368/8342/653604/8363/8354/3014/8339/8341/102724334/8359/8355/8343/8357/8367/8362/3013/8351/8970/8350/8346/8340/8968/3012/8347/8335/8366/8356/8360/8348/8364/8331/8338
R-HSA-427359	SIRT1 negatively regulates rRNA expression	61	-0.73395	-3.29786	1.9713592566511868e-19	2.885353093825828e-17	2.3090370623359355e-17	1657	tags=69%, list=7%, signal=64%	8344/3017/333932/3018/8365/121504/8349/128312/8345/126961/8368/8342/653604/8363/8354/3014/8339/8341/102724334/8359/8355/8343/8357/8367/8362/3013/8351/8970/8350/8346/8340/8968/3012/8347/8335/8366/8356/8360/8348/8364/8331/8338
R-HSA-2559582	Senescence-Associated Secretory Phenotype (SASP)	104	-0.592531	-2.93473	3.08574555880853e-19	3.821577192062872e-17	3.0582611854102366e-17	1657	tags=41%, list=7%, signal=39%	8344/3017/27338/333932/3018/8365/121504/8349/128312/8345/126961/8368/8342/653604/8363/8354/3014/8339/8341/102724334/8359/8355/8343/8357/8367/8362/3013/8351/8970/8350/8346/8340/8968/3012/8347/8335/8366/8356/8360/8348/8364/8331/8338
R-HSA-68867	Assembly of the pre-replicative complex	125	-0.56081	-2.91315	2.9353537839819754e-19	3.821577192062872e-17	3.0582611854102366e-17	3369	tags=50%, list=14%, signal=43%	3020/5687/5709/5689/3021/5686/7979/8294/25906/51529/5714/5695/5690/8370/5694/55766/4174/8344/3017/27338/5691/333932/3018/5700/8365/121504/8349/128312/8345/126961/8368/8342/653604/8363/8354/3014/8339/8341/102724334/8359/8355/8343/8357/8367/8362/3013/8351/8970/8350/8346/8340/8968/3012/8347/8335/8366/8356/8360/8348/8364/8331/8338
R-HSA-427389	ERCC6 (CSB) and EHMT2 (G9a) positively regulate rRNA expression	69	-0.693085	-3.17384	1.1185525706353859e-18	1.2863354562306937e-16	1.0294047717727162e-16	1657	tags=61%, list=7%, signal=57%	8344/3017/333932/3018/8365/121504/8349/128312/8345/126961/8368/8342/653604/8363/8354/3014/8339/8341/102724334/8359/8355/8343/8357/8367/8362/3013/8351/8970/8350/8346/8340/8968/3012/8347/8335/8366/8356/8360/8348/8364/8331/8338
R-HSA-8939236	RUNX1 regulates transcription of genes involved in differentiation of HSCs	109	-0.587	-2.92582	1.3594437774724684e-18	1.4591363211537827e-16	1.167690655176352e-16	3369	tags=53%, list=14%, signal=46%	3020/5687/5709/5689/3021/5686/7979/8294/5714/5695/5690/8370/5694/55766/8344/3017/5691/333932/3018/5700/8365/121504/8349/128312/8345/126961/8368/8342/653604/8363/8354/3014/8339/8341/102724334/8359/8355/8343/8357/8367/8362/3013/8351/8970/8350/8346/8340/8968/3012/8347/8335/8366/8356/8360/8348/8364/8331/8338
R-HSA-9843970	Regulation of endogenous retroelements by the Human Silencing Hub (HUSH) complex	64	-0.712852	-3.27739	5.247876596212087e-18	5.280675824938412e-16	4.225921680107628e-16	1657	tags=66%, list=7%, signal=61%	8344/3017/333932/3018/8365/121504/8349/128312/8345/126961/8368/8342/653604/8363/8354/3014/8339/8341/102724334/8359/8355/8343/8357/8367/8362/3013/8351/8970/8350/8346/8340/8968/3012/8347/8335/8366/8356/8360/8348/8364/8331/8338
R-HSA-9609690	HCMV Early Events	127	-0.543384	-2.83956	7.125616097555843e-18	6.748377598273475e-16	5.400466937094955e-16	1239	tags=39%, list=5%, signal=37%	10383/333932/3018/8365/6396/121504/8349/128312/347733/8345/126961/8368/8342/653604/8363/8354/8330/8339/8341/440689/8359/8355/8343/8357/8367/8362/3013/317772/8969/8351/8970/8350/8346/8340/8968/3012/8347/8332/8335/8366/8356/8329/8360/8348/8364/85235/8336/8331/8338
R-HSA-9821993	Replacement of protamines by nucleosomes in the male pronucleus	37	-0.82717	-3.32471	7.801907902622618e-18	6.978373179568008e-16	5.584523551350927e-16	1657	tags=73%, list=7%, signal=68%	8344/3017/3018/8365/121504/8349/128312/8345/8368/8342/8363/3014/8339/8341/102724334/8359/8343/8367/8362/8970/8346/8340/8347/8366/8360/8348/8364
R-HSA-69002	DNA Replication Pre-Initiation	142	-0.526156	-2.74922	9.19632275894998e-18	7.792673495741826e-16	6.236176762855832e-16	3369	tags=45%, list=14%, signal=39%	3020/5687/5709/5689/3021/5686/7979/8294/25906/51529/5714/5695/5690/8370/5694/55766/4174/8344/8318/3017/27338/29935/5691/333932/3018/5700/8365/121504/8349/128312/8345/126961/8368/8342/653604/8363/8354/3014/8339/8341/102724334/8359/8355/8343/8357/8367/8362/3013/8351/8970/8350/8346/8340/8968/3012/8347/8335/8366/8356/8360/8348/8364/8331/8338
R-HSA-977225	Amyloid fiber formation	100	-0.600512	-2.98913	1.1558867183764954e-17	9.304888082930788e-16	7.44634391206753e-16	1141	tags=43%, list=5%, signal=41%	796/8344/3017/333932/3018/8365/121504/8349/128312/8345/126961/8368/8342/653604/8363/8354/3014/8339/8341/102724334/8359/8355/8343/8357/8367/8362/3013/8351/8970/8350/8346/8340/8968/3012/8347/8335/8366/8356/8360/8348/8364/8331/8338
R-HSA-9645723	Diseases of programmed cell death	96	-0.609594	-3.01116	1.8599298138723973e-17	1.4259461906355047e-15	1.1411298707668244e-15	1141	tags=42%, list=5%, signal=40%	333932/3018/8365/121504/8349/128312/8345/126961/8368/8342/653604/8363/8354/3014/8339/8341/102724334/8359/8355/8343/8357/8367/8362/3013/8351/8970/8350/8346/8340/8968/3012/8347/8335/8366/8356/8360/8348/8364/8331/8338
R-HSA-9616222	Transcriptional regulation of granulopoiesis	83	-0.625292	-3.04806	4.589959787957879e-17	3.359016026641903e-15	2.6880912825169594e-15	1141	tags=51%, list=5%, signal=48%	8344/3017/333932/3018/8365/121504/8349/128312/8345/126961/8368/8342/653604/8363/8354/3014/8339/8341/102724334/8359/8355/8343/8357/8367/8362/3013/8351/8970/8350/8346/8340/8968/3012/8347/8335/8366/8356/8360/8348/8364/8331/8338
R-HSA-5578749	Transcriptional regulation by small RNAs	99	-0.590048	-2.94023	5.212521852003229e-17	3.6487652964022606e-15	2.9199664745317864e-15	1657	tags=46%, list=7%, signal=43%	8344/5435/5441/5438/3017/333932/3018/8365/6396/121504/8349/128312/8345/126961/8368/8342/653604/8363/8354/3014/8339/8341/102724334/8359/8355/8343/8357/8367/8362/3013/8351/8970/8350/8346/8340/8968/3012/8347/8335/8366/8356/8360/8348/8364/8331/8338
R-HSA-912446	Meiotic recombination	79	-0.644666	-3.10718	6.270840937883965e-17	4.206689129163826e-15	3.3664514508640234e-15	1141	tags=53%, list=5%, signal=51%	8344/3017/333932/3018/8365/121504/8349/128312/8345/126961/8368/8342/653604/8363/8354/3014/8339/8341/102724334/8359/8355/8343/8357/8367/8362/3013/8351/8970/8350/8346/8340/8968/3012/8347/8335/8366/8356/8360/8348/8364/8331/8338
R-HSA-171306	Packaging Of Telomere Ends	47	-0.761133	-3.31335	8.063522161819939e-17	5.192908272212041e-15	4.155684684660045e-15	1657	tags=68%, list=7%, signal=64%	8344/3017/3018/8365/121504/8349/128312/8345/8368/8342/8363/3014/8339/8341/102724334/8359/8343/8367/8362/3013/8970/8346/8340/3012/8347/8335/8366/8360/8348/8364/8331/8338

### Sheet: S3B
control_id	host_gene_id	n_tested_genes	max_abs_t	min_gene_p
CTRL_01	ENSG00000100068	36451	10.665394467156935	2.2993743548794486e-23
CTRL_02	ENSG00000213020	36451	10.654096362844578	2.5238933834503276e-23
CTRL_03	ENSG00000097096	36451	15.846169175888756	1.2469652871841612e-43
CTRL_04	ENSG00000235257	36451	11.080884617972124	7.220960643768988e-25
CTRL_05	ENSG00000151470	36451	12.595571857766052	1.439204195589709e-30
CTRL_06	ENSG00000203780	36451	16.77830836563811	1.6737441888160477e-47
CTRL_07	ENSG00000133466	36451	7.4737504441841685	5.576098508502702e-13
CTRL_08	ENSG00000162994	36451	30.97537196757757	2.7614621724567917e-105
CTRL_10	ENSG00000022976	36451	7.231211383566487	2.7227050710750504e-12
CTRL_11	ENSG00000166436	36451	9.373753470557217	6.808512548431201e-19
CTRL_12	ENSG00000181035	36451	9.836264139234867	1.8589210093105246e-20
CTRL_13	ENSG00000131351	36451	5.824655397843958	2.661613487257358e-18
CTRL_14	ENSG00000181031	36451	13.418851454781597	8.668891967166846e-34
CTRL_15	ENSG00000163644	36451	8.311897956922893	1.762550575027724e-15
CTRL_16	ENSG00000185716	36451	8.465486089506394	6.215882515747991e-37
CTRL_17	ENSG00000118690	36451	8.330402740190545	1.544991741696991e-15
CTRL_18	ENSG00000231312	36451	18.979202911384352	9.710321040268051e-57
CTRL_19	ENSG00000113356	36451	14.643699847623212	1.0601954783409562e-38
CTRL_20	ENSG00000227354	36451	7.73527	9.679698514643439e-14
CTRL_21	ENSG00000177181	36451	7.667325659749989	1.5317668406804598e-13
CTRL_23	ENSG00000166979	36451	12.918932639530192	7.985193783114072e-32
CTRL_24	ENSG00000174032	36451	11.806720241608659	1.4696837733024912e-27
CTRL_25	ENSG00000104643	36451	15.27242002121675	2.8763703473233304e-41
CTRL_26	ENSG00000158079	36451	11.616537668696699	7.58640211397928e-27
CTRL_27	ENSG00000078177	36451	24.852599618296985	3.3508193173538105e-81
CTRL_28	ENSG00000166086	36451	16.710258503751064	3.2174770534383626e-47
CTRL_29	ENSG00000095370	36451	7.484028486159183	5.209433034864433e-13
CTRL_30	ENSG00000185250	36451	9.721264770708025	4.593749039407432e-20
CTRL_31	ENSG00000151575	36451	15.073576295782924	1.876535251533544e-40
CTRL_32	ENSG00000243742	36451	8.654613471789744	9.850986933227337e-52
CTRL_33	ENSG00000157470	36451	9.937777258053993	8.322417619173587e-21
CTRL_34	ENSG00000267106	36451	26.514398244564255	6.439905619284732e-88
CTRL_35	ENSG00000235568	36451	12.30679166695329	1.858012054656028e-29
CTRL_36	ENSG00000171115	36451	10.192815164203536	1.0829158340921951e-21
CTRL_37	ENSG00000128536	36451	15.46627249113732	4.597188889055408e-42
CTRL_38	ENSG00000140543	36451	11.653778678515422	5.506378742741959e-27
CTRL_40	ENSG00000181450	36451	12.003438636395286	2.657934512027784e-28
CTRL_41	ENSG00000114268	36451	37.58510736992269	4.591543662384505e-129
CTRL_42	ENSG00000119686	36451	6.5521	8.02237132593909e-24
CTRL_43	ENSG00000122986	36451	21.30863490597807	1.5645091615163906e-66
CTRL_44	ENSG00000013016	36451	13.61247919129148	1.4800145167296061e-34
CTRL_45	ENSG00000042317	36451	14.95921869029447	1.9035156267495272e-43
CTRL_46	ENSG00000150457	36451	8.641780083442585	1.635813332624262e-16
CTRL_47	ENSG00000198771	36451	8.134702668482381	6.162061708108256e-15
CTRL_48	ENSG00000174514	36451	7.596217210355186	2.4688354848618363e-13
CTRL_49	ENSG00000153982	36451	6.055270988427337	3.4141422156372e-9
CTRL_50	ENSG00000166669	36451	7.681318795039761	2.6811436093222204e-21

### Sheet: S3C
GO_ID	GO_label	source_id	source_type	NES	pval	padj
GO:0000027	ribosomal large subunit assembly	CRNDE_UCE	TARGET	0.758074	0.78875	0.78875
GO:0006364	rRNA processing	CRNDE_UCE	TARGET	1.18255	0.106533	0.213065
GO:0042254	ribosome biogenesis	CRNDE_UCE	TARGET	1.17489	0.0840841	0.213065
GO:0042273	ribosomal large subunit biogenesis	CRNDE_UCE	TARGET	0.827538	0.769737	0.78875
GO:0000027	ribosomal large subunit assembly	CTRL_01	MATCHED_INTRONIC_CONTROL	-1.94833	0.00345501	0.00345501
GO:0006364	rRNA processing	CTRL_01	MATCHED_INTRONIC_CONTROL	-1.83608	1.26925e-07	2.53851e-07
GO:0042254	ribosome biogenesis	CTRL_01	MATCHED_INTRONIC_CONTROL	-1.93749	7.69334e-11	3.07733e-10
GO:0042273	ribosomal large subunit biogenesis	CTRL_01	MATCHED_INTRONIC_CONTROL	-2.19631	1.43199e-06	1.90933e-06
GO:0000027	ribosomal large subunit assembly	CTRL_02	MATCHED_INTRONIC_CONTROL	1.07016	0.346491	0.692982
GO:0006364	rRNA processing	CTRL_02	MATCHED_INTRONIC_CONTROL	1.07821	0.223188	0.692982
GO:0042254	ribosome biogenesis	CTRL_02	MATCHED_INTRONIC_CONTROL	-0.961359	0.596317	0.79509
GO:0042273	ribosomal large subunit biogenesis	CTRL_02	MATCHED_INTRONIC_CONTROL	0.824495	0.832918	0.832918
GO:0000027	ribosomal large subunit assembly	CTRL_03	MATCHED_INTRONIC_CONTROL	-1.93429	0.000998601	0.000998601
GO:0006364	rRNA processing	CTRL_03	MATCHED_INTRONIC_CONTROL	-2.38931	2.2522e-15	4.5044e-15
GO:0042254	ribosome biogenesis	CTRL_03	MATCHED_INTRONIC_CONTROL	-2.57294	1.47147e-24	5.88589e-24
GO:0042273	ribosomal large subunit biogenesis	CTRL_03	MATCHED_INTRONIC_CONTROL	-2.15405	1.1283e-06	1.5044e-06
GO:0000027	ribosomal large subunit assembly	CTRL_04	MATCHED_INTRONIC_CONTROL	0.607283	0.947368	0.947368
GO:0006364	rRNA processing	CTRL_04	MATCHED_INTRONIC_CONTROL	1.24255	0.0759076	0.30363
GO:0042254	ribosome biogenesis	CTRL_04	MATCHED_INTRONIC_CONTROL	1.12956	0.173362	0.346723
GO:0042273	ribosomal large subunit biogenesis	CTRL_04	MATCHED_INTRONIC_CONTROL	0.781053	0.86728	0.947368
GO:0000027	ribosomal large subunit assembly	CTRL_05	MATCHED_INTRONIC_CONTROL	-2.17247	4.53053e-05	4.53053e-05
GO:0006364	rRNA processing	CTRL_05	MATCHED_INTRONIC_CONTROL	-2.95284	2.22218e-28	4.44437e-28
GO:0042254	ribosome biogenesis	CTRL_05	MATCHED_INTRONIC_CONTROL	-3.22345	3.00603e-48	1.20241e-47
GO:0042273	ribosomal large subunit biogenesis	CTRL_05	MATCHED_INTRONIC_CONTROL	-2.86283	1.83784e-15	2.45046e-15
GO:0000027	ribosomal large subunit assembly	CTRL_06	MATCHED_INTRONIC_CONTROL	-2.00301	0.00147405	0.00147405
GO:0006364	rRNA processing	CTRL_06	MATCHED_INTRONIC_CONTROL	-2.48922	6.36058e-17	1.27212e-16
GO:0042254	ribosome biogenesis	CTRL_06	MATCHED_INTRONIC_CONTROL	-2.63994	3.25937e-24	1.30375e-23
GO:0042273	ribosomal large subunit biogenesis	CTRL_06	MATCHED_INTRONIC_CONTROL	-2.76773	1.99759e-11	2.66345e-11
GO:0000027	ribosomal large subunit assembly	CTRL_07	MATCHED_INTRONIC_CONTROL	1.59399	0.014825	0.014825
GO:0006364	rRNA processing	CTRL_07	MATCHED_INTRONIC_CONTROL	2.06411	2.10459e-11	4.20917e-11
GO:0042254	ribosome biogenesis	CTRL_07	MATCHED_INTRONIC_CONTROL	2.11616	9.90104e-16	3.96042e-15
GO:0042273	ribosomal large subunit biogenesis	CTRL_07	MATCHED_INTRONIC_CONTROL	2.11969	1.47229e-07	1.96305e-07
GO:0000027	ribosomal large subunit assembly	CTRL_08	MATCHED_INTRONIC_CONTROL	-1.58104	0.0112775	0.0112775
GO:0006364	rRNA processing	CTRL_08	MATCHED_INTRONIC_CONTROL	-1.99629	8.00846e-12	1.60169e-11
GO:0042254	ribosome biogenesis	CTRL_08	MATCHED_INTRONIC_CONTROL	-2.02639	8.49224e-16	3.3969e-15
GO:0042273	ribosomal large subunit biogenesis	CTRL_08	MATCHED_INTRONIC_CONTROL	-1.61615	0.00260017	0.00346689
GO:0000027	ribosomal large subunit assembly	CTRL_10	MATCHED_INTRONIC_CONTROL	-1.77783	0.00274879	0.00274879
GO:0006364	rRNA processing	CTRL_10	MATCHED_INTRONIC_CONTROL	-2.07295	2.77519e-11	5.55039e-11
GO:0042254	ribosome biogenesis	CTRL_10	MATCHED_INTRONIC_CONTROL	-2.11908	4.47661e-15	1.79064e-14
GO:0042273	ribosomal large subunit biogenesis	CTRL_10	MATCHED_INTRONIC_CONTROL	-2.12621	9.62361e-08	1.28315e-07
GO:0000027	ribosomal large subunit assembly	CTRL_11	MATCHED_INTRONIC_CONTROL	-1.38961	0.0861345	0.0861345
GO:0006364	rRNA processing	CTRL_11	MATCHED_INTRONIC_CONTROL	-2.28603	3.01037e-13	6.02073e-13
GO:0042254	ribosome biogenesis	CTRL_11	MATCHED_INTRONIC_CONTROL	-2.34522	3.47941e-17	1.39176e-16
GO:0042273	ribosomal large subunit biogenesis	CTRL_11	MATCHED_INTRONIC_CONTROL	-2.2056	1.09013e-06	1.45351e-06
GO:0000027	ribosomal large subunit assembly	CTRL_12	MATCHED_INTRONIC_CONTROL	1.88132	0.00102919	0.00102919
GO:0006364	rRNA processing	CTRL_12	MATCHED_INTRONIC_CONTROL	2.10756	1.00087e-12	2.00174e-12
GO:0042254	ribosome biogenesis	CTRL_12	MATCHED_INTRONIC_CONTROL	2.07853	2.01185e-15	8.04738e-15
GO:0042273	ribosomal large subunit biogenesis	CTRL_12	MATCHED_INTRONIC_CONTROL	1.925	2.81865e-05	3.7582e-05
GO:0000027	ribosomal large subunit assembly	CTRL_13	MATCHED_INTRONIC_CONTROL	1.33993	0.122924	0.491694
GO:0006364	rRNA processing	CTRL_13	MATCHED_INTRONIC_CONTROL	0.849921	0.798802	0.798802
GO:0042254	ribosome biogenesis	CTRL_13	MATCHED_INTRONIC_CONTROL	1.10392	0.258248	0.516496
GO:0042273	ribosomal large subunit biogenesis	CTRL_13	MATCHED_INTRONIC_CONTROL	0.882635	0.650142	0.798802
GO:0000027	ribosomal large subunit assembly	CTRL_14	MATCHED_INTRONIC_CONTROL	0.594908	0.952894	1
GO:0006364	rRNA processing	CTRL_14	MATCHED_INTRONIC_CONTROL	0.583589	1	1
GO:0042254	ribosome biogenesis	CTRL_14	MATCHED_INTRONIC_CONTROL	0.714027	0.981781	1
GO:0042273	ribosomal large subunit biogenesis	CTRL_14	MATCHED_INTRONIC_CONTROL	-0.86606	0.758333	1
GO:0000027	ribosomal large subunit assembly	CTRL_15	MATCHED_INTRONIC_CONTROL	-1.35483	0.105828	0.105828
GO:0006364	rRNA processing	CTRL_15	MATCHED_INTRONIC_CONTROL	-1.89061	3.13959e-08	6.27917e-08
GO:0042254	ribosome biogenesis	CTRL_15	MATCHED_INTRONIC_CONTROL	-2.08834	5.08833e-14	2.03533e-13
GO:0042273	ribosomal large subunit biogenesis	CTRL_15	MATCHED_INTRONIC_CONTROL	-1.93992	3.20143e-05	4.26857e-05
GO:0000027	ribosomal large subunit assembly	CTRL_16	MATCHED_INTRONIC_CONTROL	-1.13206	0.276451	0.276451
GO:0006364	rRNA processing	CTRL_16	MATCHED_INTRONIC_CONTROL	-1.42674	0.000813927	0.00108524
GO:0042254	ribosome biogenesis	CTRL_16	MATCHED_INTRONIC_CONTROL	-1.39561	0.000166978	0.000667911
GO:0042273	ribosomal large subunit biogenesis	CTRL_16	MATCHED_INTRONIC_CONTROL	-1.78491	0.000529528	0.00105906
GO:0000027	ribosomal large subunit assembly	CTRL_17	MATCHED_INTRONIC_CONTROL	-0.96963	0.447653	0.447653
GO:0006364	rRNA processing	CTRL_17	MATCHED_INTRONIC_CONTROL	-1.28164	0.018475	0.0246333
GO:0042254	ribosome biogenesis	CTRL_17	MATCHED_INTRONIC_CONTROL	-1.52388	1.67826e-05	6.71303e-05
GO:0042273	ribosomal large subunit biogenesis	CTRL_17	MATCHED_INTRONIC_CONTROL	-1.84709	0.000376675	0.000753351
GO:0000027	ribosomal large subunit assembly	CTRL_18	MATCHED_INTRONIC_CONTROL	-2.30751	4.84977e-06	4.84977e-06
GO:0006364	rRNA processing	CTRL_18	MATCHED_INTRONIC_CONTROL	-3.30502	2.30546e-37	4.61091e-37
GO:0042254	ribosome biogenesis	CTRL_18	MATCHED_INTRONIC_CONTROL	-3.52682	4.0776e-58	1.63104e-57
GO:0042273	ribosomal large subunit biogenesis	CTRL_18	MATCHED_INTRONIC_CONTROL	-3.11818	5.81587e-19	7.75449e-19
GO:0000027	ribosomal large subunit assembly	CTRL_19	MATCHED_INTRONIC_CONTROL	1.40092	0.0926724	0.0926724
GO:0006364	rRNA processing	CTRL_19	MATCHED_INTRONIC_CONTROL	1.4183	0.00601527	0.00802036
GO:0042254	ribosome biogenesis	CTRL_19	MATCHED_INTRONIC_CONTROL	1.7992	2.99793e-07	1.19917e-06
GO:0042273	ribosomal large subunit biogenesis	CTRL_19	MATCHED_INTRONIC_CONTROL	1.8982	0.000232689	0.000465377
GO:0000027	ribosomal large subunit assembly	CTRL_20	MATCHED_INTRONIC_CONTROL	-1.7676	0.00862678	0.00862678
GO:0006364	rRNA processing	CTRL_20	MATCHED_INTRONIC_CONTROL	-2.35244	1.86222e-14	3.72444e-14
GO:0042254	ribosome biogenesis	CTRL_20	MATCHED_INTRONIC_CONTROL	-2.32661	3.36737e-17	1.34695e-16
GO:0042273	ribosomal large subunit biogenesis	CTRL_20	MATCHED_INTRONIC_CONTROL	-2.05605	2.22326e-05	2.96434e-05
GO:0000027	ribosomal large subunit assembly	CTRL_21	MATCHED_INTRONIC_CONTROL	-0.736716	0.827476	0.888268
GO:0006364	rRNA processing	CTRL_21	MATCHED_INTRONIC_CONTROL	-1.10669	0.126924	0.253847
GO:0042254	ribosome biogenesis	CTRL_21	MATCHED_INTRONIC_CONTROL	-1.2868	0.00439914	0.0175965
GO:0042273	ribosomal large subunit biogenesis	CTRL_21	MATCHED_INTRONIC_CONTROL	-0.801214	0.888268	0.888268
GO:0000027	ribosomal large subunit assembly	CTRL_23	MATCHED_INTRONIC_CONTROL	-1.55151	0.0277068	0.0369423
GO:0006364	rRNA processing	CTRL_23	MATCHED_INTRONIC_CONTROL	-1.37853	0.0153548	0.0353571
GO:0042254	ribosome biogenesis	CTRL_23	MATCHED_INTRONIC_CONTROL	-1.34197	0.0176785	0.0353571
GO:0042273	ribosomal large subunit biogenesis	CTRL_23	MATCHED_INTRONIC_CONTROL	-1.42284	0.0508156	0.0508156
GO:0000027	ribosomal large subunit assembly	CTRL_24	MATCHED_INTRONIC_CONTROL	-1.22711	0.174023	0.174023
GO:0006364	rRNA processing	CTRL_24	MATCHED_INTRONIC_CONTROL	-1.91596	2.1532e-12	4.3064e-12
GO:0042254	ribosome biogenesis	CTRL_24	MATCHED_INTRONIC_CONTROL	-1.95296	1.62357e-16	6.49429e-16
GO:0042273	ribosomal large subunit biogenesis	CTRL_24	MATCHED_INTRONIC_CONTROL	-1.71858	0.000139645	0.000186194
GO:0000027	ribosomal large subunit assembly	CTRL_25	MATCHED_INTRONIC_CONTROL	1.10046	0.318182	0.318182
GO:0006364	rRNA processing	CTRL_25	MATCHED_INTRONIC_CONTROL	1.48195	0.000610794	0.00122159
GO:0042254	ribosome biogenesis	CTRL_25	MATCHED_INTRONIC_CONTROL	1.46205	8.96477e-05	0.000358591
GO:0042273	ribosomal large subunit biogenesis	CTRL_25	MATCHED_INTRONIC_CONTROL	1.3319	0.0663032	0.0884042
GO:0000027	ribosomal large subunit assembly	CTRL_26	MATCHED_INTRONIC_CONTROL	-1.10364	0.330606	0.330606
GO:0006364	rRNA processing	CTRL_26	MATCHED_INTRONIC_CONTROL	-2.07786	1.2467e-10	2.4934e-10
GO:0042254	ribosome biogenesis	CTRL_26	MATCHED_INTRONIC_CONTROL	-2.0995	2.32711e-13	9.30844e-13
GO:0042273	ribosomal large subunit biogenesis	CTRL_26	MATCHED_INTRONIC_CONTROL	-1.6645	0.00277081	0.00369441
GO:0000027	ribosomal large subunit assembly	CTRL_27	MATCHED_INTRONIC_CONTROL	-1.71056	0.00233595	0.00233595
GO:0006364	rRNA processing	CTRL_27	MATCHED_INTRONIC_CONTROL	-2.27556	2.23491e-17	4.46983e-17
GO:0042254	ribosome biogenesis	CTRL_27	MATCHED_INTRONIC_CONTROL	-2.36309	1.02296e-23	4.09184e-23
GO:0042273	ribosomal large subunit biogenesis	CTRL_27	MATCHED_INTRONIC_CONTROL	-1.89913	9.30754e-06	1.241e-05
GO:0000027	ribosomal large subunit assembly	CTRL_28	MATCHED_INTRONIC_CONTROL	-1.69061	0.0161866	0.0161866
GO:0006364	rRNA processing	CTRL_28	MATCHED_INTRONIC_CONTROL	-1.91252	2.01704e-08	4.03408e-08
GO:0042254	ribosome biogenesis	CTRL_28	MATCHED_INTRONIC_CONTROL	-2.11719	3.0585e-14	1.2234e-13
GO:0042273	ribosomal large subunit biogenesis	CTRL_28	MATCHED_INTRONIC_CONTROL	-2.02959	5.19343e-05	6.92457e-05
GO:0000027	ribosomal large subunit assembly	CTRL_29	MATCHED_INTRONIC_CONTROL	-1.44197	0.0643713	0.0643713
GO:0006364	rRNA processing	CTRL_29	MATCHED_INTRONIC_CONTROL	-2.01058	1.88402e-09	3.76803e-09
GO:0042254	ribosome biogenesis	CTRL_29	MATCHED_INTRONIC_CONTROL	-2.05644	4.59231e-12	1.83692e-11
GO:0042273	ribosomal large subunit biogenesis	CTRL_29	MATCHED_INTRONIC_CONTROL	-1.81633	0.000432175	0.000576234
GO:0000027	ribosomal large subunit assembly	CTRL_30	MATCHED_INTRONIC_CONTROL	-1.74865	0.00239764	0.00319686
GO:0006364	rRNA processing	CTRL_30	MATCHED_INTRONIC_CONTROL	-1.90696	4.29074e-09	8.58148e-09
GO:0042254	ribosome biogenesis	CTRL_30	MATCHED_INTRONIC_CONTROL	-1.8957	6.34212e-12	2.53685e-11
GO:0042273	ribosomal large subunit biogenesis	CTRL_30	MATCHED_INTRONIC_CONTROL	-1.53026	0.00972713	0.00972713
GO:0000027	ribosomal large subunit assembly	CTRL_31	MATCHED_INTRONIC_CONTROL	-1.83983	0.0018903	0.0018903
GO:0006364	rRNA processing	CTRL_31	MATCHED_INTRONIC_CONTROL	-2.36776	7.36626e-15	1.47325e-14
GO:0042254	ribosome biogenesis	CTRL_31	MATCHED_INTRONIC_CONTROL	-2.51268	1.2292e-24	4.91679e-24
GO:0042273	ribosomal large subunit biogenesis	CTRL_31	MATCHED_INTRONIC_CONTROL	-2.17246	3.07613e-07	4.10151e-07
GO:0000027	ribosomal large subunit assembly	CTRL_32	MATCHED_INTRONIC_CONTROL	-2.12748	0.000196877	0.00078751
GO:0006364	rRNA processing	CTRL_32	MATCHED_INTRONIC_CONTROL	-1.33178	0.0173326	0.0173326
GO:0042254	ribosome biogenesis	CTRL_32	MATCHED_INTRONIC_CONTROL	-1.24529	0.0146731	0.0173326
GO:0042273	ribosomal large subunit biogenesis	CTRL_32	MATCHED_INTRONIC_CONTROL	-1.78538	0.000848805	0.00169761
GO:0000027	ribosomal large subunit assembly	CTRL_33	MATCHED_INTRONIC_CONTROL	1.33937	0.117816	0.117816
GO:0006364	rRNA processing	CTRL_33	MATCHED_INTRONIC_CONTROL	1.42179	0.0107535	0.0215071
GO:0042254	ribosome biogenesis	CTRL_33	MATCHED_INTRONIC_CONTROL	1.63755	7.33123e-06	2.93249e-05
GO:0042273	ribosomal large subunit biogenesis	CTRL_33	MATCHED_INTRONIC_CONTROL	1.45203	0.0441177	0.0588235
GO:0000027	ribosomal large subunit assembly	CTRL_34	MATCHED_INTRONIC_CONTROL	-1.69922	0.00204306	0.00204306
GO:0006364	rRNA processing	CTRL_34	MATCHED_INTRONIC_CONTROL	-2.4181	3.65508e-24	7.31017e-24
GO:0042254	ribosome biogenesis	CTRL_34	MATCHED_INTRONIC_CONTROL	-2.46738	6.24223e-32	2.49689e-31
GO:0042273	ribosomal large subunit biogenesis	CTRL_34	MATCHED_INTRONIC_CONTROL	-1.99055	1.27683e-06	1.70244e-06
GO:0000027	ribosomal large subunit assembly	CTRL_35	MATCHED_INTRONIC_CONTROL	-1.13152	0.31384	0.418454
GO:0006364	rRNA processing	CTRL_35	MATCHED_INTRONIC_CONTROL	-1.20131	0.108384	0.418454
GO:0042254	ribosome biogenesis	CTRL_35	MATCHED_INTRONIC_CONTROL	-1.08373	0.22334	0.418454
GO:0042273	ribosomal large subunit biogenesis	CTRL_35	MATCHED_INTRONIC_CONTROL	-0.897695	0.664773	0.664773
GO:0000027	ribosomal large subunit assembly	CTRL_36	MATCHED_INTRONIC_CONTROL	0.596149	0.948276	0.948276
GO:0006364	rRNA processing	CTRL_36	MATCHED_INTRONIC_CONTROL	1.14073	0.188968	0.755873
GO:0042254	ribosome biogenesis	CTRL_36	MATCHED_INTRONIC_CONTROL	0.990348	0.529768	0.948276
GO:0042273	ribosomal large subunit biogenesis	CTRL_36	MATCHED_INTRONIC_CONTROL	0.673338	0.947668	0.948276
GO:0000027	ribosomal large subunit assembly	CTRL_37	MATCHED_INTRONIC_CONTROL	-1.01279	0.438333	0.438333
GO:0006364	rRNA processing	CTRL_37	MATCHED_INTRONIC_CONTROL	-2.14694	1.82768e-11	3.65536e-11
GO:0042254	ribosome biogenesis	CTRL_37	MATCHED_INTRONIC_CONTROL	-2.20081	2.06751e-15	8.27004e-15
GO:0042273	ribosomal large subunit biogenesis	CTRL_37	MATCHED_INTRONIC_CONTROL	-1.67712	0.00281439	0.00375252
GO:0000027	ribosomal large subunit assembly	CTRL_38	MATCHED_INTRONIC_CONTROL	0.758948	0.802789	0.802789
GO:0006364	rRNA processing	CTRL_38	MATCHED_INTRONIC_CONTROL	1.25203	0.0551181	0.0755208
GO:0042254	ribosome biogenesis	CTRL_38	MATCHED_INTRONIC_CONTROL	1.3431	0.0113008	0.045203
GO:0042273	ribosomal large subunit biogenesis	CTRL_38	MATCHED_INTRONIC_CONTROL	1.32752	0.0566406	0.0755208
GO:0000027	ribosomal large subunit assembly	CTRL_40	MATCHED_INTRONIC_CONTROL	1.0645	0.383613	0.511484
GO:0006364	rRNA processing	CTRL_40	MATCHED_INTRONIC_CONTROL	0.908758	0.709815	0.709815
GO:0042254	ribosome biogenesis	CTRL_40	MATCHED_INTRONIC_CONTROL	1.14259	0.141289	0.282579
GO:0042273	ribosomal large subunit biogenesis	CTRL_40	MATCHED_INTRONIC_CONTROL	1.35866	0.0613893	0.245557
GO:0000027	ribosomal large subunit assembly	CTRL_41	MATCHED_INTRONIC_CONTROL	-1.65343	0.00574581	0.00574581
GO:0006364	rRNA processing	CTRL_41	MATCHED_INTRONIC_CONTROL	-2.03342	5.3483e-12	1.06966e-11
GO:0042254	ribosome biogenesis	CTRL_41	MATCHED_INTRONIC_CONTROL	-2.09152	1.31929e-15	5.27716e-15
GO:0042273	ribosomal large subunit biogenesis	CTRL_41	MATCHED_INTRONIC_CONTROL	-1.65596	0.00130203	0.00173603
GO:0000027	ribosomal large subunit assembly	CTRL_42	MATCHED_INTRONIC_CONTROL	-1.19487	0.198251	0.793003
GO:0006364	rRNA processing	CTRL_42	MATCHED_INTRONIC_CONTROL	0.887156	0.740741	0.881443
GO:0042254	ribosome biogenesis	CTRL_42	MATCHED_INTRONIC_CONTROL	0.985696	0.518319	0.881443
GO:0042273	ribosomal large subunit biogenesis	CTRL_42	MATCHED_INTRONIC_CONTROL	0.763984	0.881443	0.881443
GO:0000027	ribosomal large subunit assembly	CTRL_43	MATCHED_INTRONIC_CONTROL	0.585938	0.96063	1
GO:0006364	rRNA processing	CTRL_43	MATCHED_INTRONIC_CONTROL	-0.666703	1	1
GO:0042254	ribosome biogenesis	CTRL_43	MATCHED_INTRONIC_CONTROL	-0.838316	0.950392	1
GO:0042273	ribosomal large subunit biogenesis	CTRL_43	MATCHED_INTRONIC_CONTROL	-0.539289	1	1
GO:0000027	ribosomal large subunit assembly	CTRL_44	MATCHED_INTRONIC_CONTROL	1.36986	0.0981013	0.0981013
GO:0006364	rRNA processing	CTRL_44	MATCHED_INTRONIC_CONTROL	2.29577	1.579e-13	3.15801e-13
GO:0042254	ribosome biogenesis	CTRL_44	MATCHED_INTRONIC_CONTROL	2.43901	8.34551e-20	3.33821e-19
GO:0042273	ribosomal large subunit biogenesis	CTRL_44	MATCHED_INTRONIC_CONTROL	2.21939	1.19883e-06	1.59844e-06
GO:0000027	ribosomal large subunit assembly	CTRL_45	MATCHED_INTRONIC_CONTROL	-1.38597	0.0991189	0.0991189
GO:0006364	rRNA processing	CTRL_45	MATCHED_INTRONIC_CONTROL	-1.35599	0.0185733	0.0247644
GO:0042254	ribosome biogenesis	CTRL_45	MATCHED_INTRONIC_CONTROL	-1.69405	2.25657e-05	9.0263e-05
GO:0042273	ribosomal large subunit biogenesis	CTRL_45	MATCHED_INTRONIC_CONTROL	-1.80172	0.00146729	0.00293458
GO:0000027	ribosomal large subunit assembly	CTRL_46	MATCHED_INTRONIC_CONTROL	-0.73435	0.8125	0.8125
GO:0006364	rRNA processing	CTRL_46	MATCHED_INTRONIC_CONTROL	-1.42576	0.00448277	0.00896553
GO:0042254	ribosome biogenesis	CTRL_46	MATCHED_INTRONIC_CONTROL	-1.49833	7.44088e-05	0.000297635
GO:0042273	ribosomal large subunit biogenesis	CTRL_46	MATCHED_INTRONIC_CONTROL	-1.31438	0.0950783	0.126771
GO:0000027	ribosomal large subunit assembly	CTRL_47	MATCHED_INTRONIC_CONTROL	-1.09323	0.339257	0.339257
GO:0006364	rRNA processing	CTRL_47	MATCHED_INTRONIC_CONTROL	-1.73103	1.52862e-05	6.1145e-05
GO:0042254	ribosome biogenesis	CTRL_47	MATCHED_INTRONIC_CONTROL	-1.47079	0.00153555	0.00307111
GO:0042273	ribosomal large subunit biogenesis	CTRL_47	MATCHED_INTRONIC_CONTROL	-1.30302	0.103245	0.13766
GO:0000027	ribosomal large subunit assembly	CTRL_48	MATCHED_INTRONIC_CONTROL	-1.62181	0.0148519	0.0148519
GO:0006364	rRNA processing	CTRL_48	MATCHED_INTRONIC_CONTROL	-2.67596	1.68723e-23	3.37447e-23
GO:0042254	ribosome biogenesis	CTRL_48	MATCHED_INTRONIC_CONTROL	-2.76842	1.51062e-32	6.04248e-32
GO:0042273	ribosomal large subunit biogenesis	CTRL_48	MATCHED_INTRONIC_CONTROL	-2.3155	4.27954e-09	5.70605e-09
GO:0000027	ribosomal large subunit assembly	CTRL_49	MATCHED_INTRONIC_CONTROL	-1.20526	0.216867	0.216867
GO:0006364	rRNA processing	CTRL_49	MATCHED_INTRONIC_CONTROL	-1.94493	7.28851e-09	1.4577e-08
GO:0042254	ribosome biogenesis	CTRL_49	MATCHED_INTRONIC_CONTROL	-2.09586	6.52964e-14	2.61186e-13
GO:0042273	ribosomal large subunit biogenesis	CTRL_49	MATCHED_INTRONIC_CONTROL	-1.7742	0.00055135	0.00073514
GO:0000027	ribosomal large subunit assembly	CTRL_50	MATCHED_INTRONIC_CONTROL	2.01822	0.000383912	0.000383912
GO:0006364	rRNA processing	CTRL_50	MATCHED_INTRONIC_CONTROL	2.62451	1.92309e-19	3.84618e-19
GO:0042254	ribosome biogenesis	CTRL_50	MATCHED_INTRONIC_CONTROL	2.65932	2.48618e-25	9.9447e-25
GO:0042273	ribosomal large subunit biogenesis	CTRL_50	MATCHED_INTRONIC_CONTROL	2.49276	6.64879e-10	8.86505e-10
