## Supplemental Table S8 for "Transcript-resolved analysis identifies lncRNA carrier architectures and selective nucleolar enrichment in colorectal cancer"

### Sheet: S8
Oligo name	F/R	Oligo sequence (5' to 3')	Comments
JPX[1,8,21]-associated region	F	TGGGGTGATGAAGGAATGCA	Isoform-associated RT-qPCR primers (Figures 5C, S5A)
JPX[1,8,21]-associated region	R	GGTGGTGAGAAGAGAGGTTCA
JPX_isoform shared region 1	F	GCATTGACGACTGGTATGTT
JPX_isoform shared region 1	R	GTCAGTTCCTGCAAATGAACC
JPX_isoform shared region 2	F	CATTTAGGTAGTGCACGACGG
JPX_isoform shared region 2	R	CGCCGCCATCTTAAGTCTTC
JPX reference region	F	CCGGGAAGCATGTTTTCTGA	Total RT-qPCR primers (Figures 5C, S5A)
JPX reference region	R	TCTTGCTCTTGTCACCAGGA
PVT1_CLIP/isoform (37,198,13) region	F	CCTGGGATTTTGGTGAAGGAC	Isoform-associated RT-qPCR primers (Figures 5C, S5A)
PVT1_CLIP/isoform (37,198,13) region	R	GCGTTCCTGGGGTGATCC
PVT1_total	F	CTTGGAGGCTGAGGAGTTCA	Total RT-qPCR primers (Figures 5C, S5A)
PVT1_total	R	GTGGAGTCATGGGTGTCAGA
LINC00630_CLIP region	F	TTTCATGTGACGTGAGCTGC	Isoform-associated RT-qPCR primers (Figures 5C, S5A)
LINC00630_CLIP region	R	TGCCTTCAGTACCTGCTTGA
LINC00630_isoformed-directed	F	TGCCTGTCTGTCACCTTAAGA
LINC00630_isoformed-directed	R	AAATCCTCTCTCTGGGCACA
LINC00630_total	F	TCCAGATGGGAATCACATTGCT	Total RT-qPCR primers (Figures 5C, S5A)
LINC00630_total	R	CTGGCAAAGAGGGACTGAGT
DLEU2_isoform-directed	F	TGTCTTGTGGTCTTGTCCCA	Isoform-associated RT-qPCR primers (Figures 5C, S5A)
DLEU2_isoform-directed	R	GGGGAGAACTGGAGTGATGA
DLEU2_total	F	GTTCCTTGCAGTACACCTTTCA	Total RT-qPCR primers (Figures 5C, S5A)
DLEU2_total	R	GAGACCTCTACTTAGCTCAGCA
GAPDH	F	ACAGTTGCCATGTAGACC	(Figure 2G)
GAPDH	R	TTTTTGGTTGAGCACAGG
47S	F	GAACGGTGGTGTGTCGTT
47S	R	GCGTCTCGTCTCGTCTCACT
CRNDEUCE	F	ACATCTGCTCCCATCTCCTT
CRNDEUCE	R	TGTTTCCTGCAATCTGTCACA
